# Sex differences in avoidance behavior and cued threat memory dynamics in mice: Interactions between estrous cycle and genetic background

**DOI:** 10.1101/2023.09.23.559127

**Authors:** Garret L. Ryherd, Averie L. Bunce, Haley A. Edwards, Nina E. Baumgartner, Elizabeth K. Lucas

## Abstract

Anxiety disorders are the most prevalent mental illnesses worldwide, exhibit high heritability, and affect twice as many women as men. To evaluate potential interactions between genetic background and cycling ovarian hormones on sex differences in susceptibility to negative valence behaviors relevant to anxiety disorders, we assayed avoidance behavior and cued threat memory dynamics in gonadally-intact adult male and female mice across four common inbred mouse strains: C57Bl/6J, 129S1/SVlmJ, DBA/2J, and BALB/cJ. Independent of sex, C57Bl/6J mice exhibited low avoidance but high threat memory, 129S1/SvlmJ mice high avoidance and high threat memory, DBA/2J mice low avoidance and low threat memory, and BALB/cJ mice high avoidance but low threat memory. Within-strain comparisons revealed reduced avoidance behavior in the high hormone phase of the estrous cycle (proestrus) compared to all other estrous phases in all strains except DBA/2J, which did not exhibit cycle-dependent behavioral fluctuations. Robust and opposing sex differences in threat conditioning and extinction training were found in the C57Bl/6J and 129S1/SvlmJ lines, whereas no sex differences were observed in the DBA/2J or BALB/cJ lines. C57Bl/6J males exhibited enhanced acute threat memory, whereas 129S1/SvlmJ females exhibited enhanced sustained threat memory, compared to their sex-matched littermates. These effects were not mediated by estrous cycle stage or sex differences in active versus passive defensive behavioral responses. Our data demonstrate that core features of behavioral endophenotypes relevant to anxiety disorders, such as avoidance and threat memory, are genetically driven yet dissociable and can be influenced further by cycling ovarian hormones.
