## Supplementary Tables 1-7 for "Sex differences in avoidance behavior and cued threat memory dynamics in mice: Interactions between estrous cycle and genetic background"

### Sheet: Table S1
	RELATED TO FIGURE 1
		A. % females (cyclicity)
	Chi squared test	C57Bl/6J vs 129S1/SvlmJ		X2 (2) = 12.62		p = 0.002	φc = 0.327
		C57Bl/6J vs DBA/2J		X2 (1) = 4.462		p < 0.001	φc = 0.282
		C57Bl/6J vs BALB/cJ		X2 (2) = 11.55		p = 0.003	φc = 0.308
		B. Cycle length
	Kruskall-Wallis	strain		H = 8.502		p = 0.036	η2 = 0.069
			Dunn's post-test	C57Bl/6J vs 129S1/SvlmJ		p = 0.047	r = 0.346
				C57Bl/6J vs DBA/2J		p = 1.000	r = 0.084
				C57Bl/6J vs BALB/cJ		p = 1.000	r = 0.078

### Sheet: Table S2
	RELATED TO FIGURE 2
	Kruskall-Wallis	A, F. OFT distance (m)
		A. males		H = 24.00		p < 0.001	η2 = 0.475
			Dunn's post-test	C57Bl/6J vs 129S1/SvlmJ		p < 0.001	r = 0.717
				C57Bl/6J vs DBA/2J		p = 1.000	r = 0.044
				C57Bl/6J vs BALB/cJ		p < 0.001	r = 0.579
		F. females		H = 74.12		p < 0.001	η2 = 0.655
			Dunn's post-test	C57Bl/6J vs 129S1/SvlmJ		p < 0.001	r = 0.974
				C57Bl/6J vs DBA/2J		p = 1.000	r = 0.212
				C57Bl/6J vs BALB/cJ		p < 0.001	r = 0.782
		B, G. OFT center time (s)
		B. males		H = 38.37		p < 0.001	η2 = 0.721
			Dunn's post-test	C57Bl/6J vs 129S1/SvlmJ		p < 0.001	r = 0.974
				C57Bl/6J vs DBA/2J		p = 1.000	r = 0.212
				C57Bl/6J vs BALB/cJ		p < 0.001	r = 0.782
		G. females		H = 64.09		p < 0.001	η2 = 0.545
			Dunn's post-test	C57Bl/6J vs 129S1/SvlmJ		p < 0.001	r = 0.921
				C57Bl/6J vs DBA/2J		p = 1.000	r = 0.017
				C57Bl/6J vs BALB/cJ		p < 0.001	r = 0.790
		D, I. EPM open arm time (s)
		D. males		H = 25.46		p < 0.001	η2 = 0.470
			Dunn's post-test	C57Bl/6J vs 129S1/SvlmJ		p = 0.151	r = 0.377
				C57Bl/6J vs DBA/2J		p = 0.169	r = 0.367
				C57Bl/6J vs BALB/cJ		p < 0.001	r = 0.949
		I. females		H = 22.21		p < 0.001	η2 = 0.179
			Dunn's post-test	C57Bl/6J vs 129S1/SvlmJ		p < 0.001	r = 0.502
				C57Bl/6J vs DBA/2J		p = 0.002	r = 0.455
				C57Bl/6J vs BALB/cJ		p < 0.001	r = 0.551

### Sheet: Table S3
	RELATED TO FIGURE 3
	A-E. C57Bl/6J
	t-test	sex differences
		A. OFT distance (m)		t (31.48) = 1.068		p = 0.294	d = 0.320
		B. OFT center time (s)		t (23.26) = 0.866		p = 0.395	d = 0.293
		D. EPM open arm time (s)		t (37.63) = 2.152		p = 0.038	d = 0.615
	Kruskall-Wallis	estrous cycle effects
		A. OFT distance (m)		H = 0.330		p = 0.848	η2 = 0.073
		B. OFT center time (s)		H = 10.55		p = 0.005	η2 = 0.372
			Dunn's post-test	proestrus vs estrus		p = 0.051	r = 0.563
				proestrus vs diestrus		p = 0.001	r = 0.743
				estrus vs diestrus		p = 0.238	r = 0.257
		D. EPM open arm time (s)		H = 6.80		p = 0.033	η2 = 0.200
			Dunn's post-test	proestrus vs estrus		p = 0.030	r = 0.512
				proestrus vs diestrus		p = 0.037	r = 0.445
				estrus vs diestrus		p = 0.670	r = 0.114
	F-J. 129S1/SvlmJ
	Mann Whitney	sex differences
		F. OFT distance (m)		U = 117		p = 0.178	r = 0.220
		G. OFT center time (s)		U = 137		p = 0.461	r = 0.182
		I. EPM open arm time (s)		U = 167		p = 0.988	r = 0.005
		estrous cycle effects
	ANOVA	F. OFT distance (m)		F(2, 19) = 1.926		p = 0.173	η2 = 0.169
	Kruskall-Wallis	G. OFT center time (s)		H = 6.21		p = 0.040	η2 = 0.222
			Dunn's post-test	proestrus vs estrus		p = 0.030	r = 0.655
				proestrus vs diestrus		p = 0.028	r = 0.534
				estrus vs diestrus		p = 0.714	r = 0.092
		I. EPM open arm time (s)		H = 5.37		p = 0.068	η2 = 0.146
	K-O. DBA/2J
	t-test	sex differences
		K. OFT distance (m)		t (17.40) = 1.721		p = 0.103	d = 0.643
		L. OFT center time (s)		t (14.16) = 2.403		p = 0.031	d = 1.024
		N. EPM open arm time (s)		t (34.97) = 0.671		p = 0.507	d = 0.188
	one-way ANOVA	estrous cycle effects
		K. OFT distance (m)		F(2, 16) = 0.379		p = 0.691	η2 = 0.045
		L. OFT center time (s)		F(2, 16) = 1.704		p = 0.213	η2 = 0.176
		N. EPM open arm time (s)		F(2, 18) = 2.857		p = 0.084	η2 = 0.241
	P-T. BALB/cJ
	Mann Whitney	sex differences
		P. OFT distance (m)		U = 202		p = 0.990	d = 0.004
		Q. OFT center time (s)		U = 197		p = 0.863	d = 0.088
		S. EPM open arm time (s)		U = 99		p = 0.025	d = 0.352
		estrous cycle effects
	ANOVA	P. OFT distance (m)		F(2, 18) = 0.151		p = 0.861	η2 = 0.016
	Kruskall-Wallis	Q. OFT center time (s)		H = 3.327		p = 0.218	η2 = 0.074
		S. EPM open arm time (s)		H = 9.26		p = 0.004	η2 = 0.403
			Dunn's post-test	proestrus vs estrus		p = 0.040	r = 0.686
				proestrus vs diestrus		p = 0.002	r = 0.760
				estrus vs diestrus		p = 0.481	r = 0.171

### Sheet: Table S4
	RELATED TO FIGURE 4
	A, C. males							B, D. females
	A. threat conditioning							B. threat conditioning
	repeated-measures ANOVA	trial		F(4.29, 283.13) = 136.57		p < 0.001	η2 = 0.674	repeated-measures ANOVA	trial		F(4.74, 540.54) = 229.979		p < 0.001	η2 = 0.669
		strain		F(3, 66) = 27.95		p < 0.001	η2 = 0.560		strain		F(3, 114) = 69.517		p < 0.001	η2 = 0.647
		Bonferroni post-test		C57Bl/6J vs 129S1/SvlmJ		p = 1.000	d = 0.204		Bonferroni post-test		C57Bl/6J vs 129S1/SvlmJ		p = 1.000	d = 0.110
				C57Bl/6J vs DBA/2J		p < 0.001	d = 2.333				C57Bl/6J vs DBA/2J		p < 0.001	d = 2.491
				C57Bl/6J vs BALB/cJ		p < 0.001	d = 2.135				C57Bl/6J vs BALB/cJ		p < 0.001	d = 2.578
		trial x strain		F(12.87, 283.13) = 10.18		p < 0.001	η2 = 0.316		trial x strain		F(14.23, 540.54) = 20.067		p < 0.001	η2 = 0.346
		Bonferroni post-test	baseline	C57Bl/6J vs 129S1/SvlmJ		p = 1.000	d = 0.043		Bonferroni post-test	baseline	C57Bl/6J vs 129S1/SvlmJ		p = 1.000	d = 0.373
				C57Bl/6J vs DBA/2J		p = 1.000	d = 0.740				C57Bl/6J vs DBA/2J		p = 0.073	d = 0.770
				C57Bl/6J vs BALB/cJ		p = 0.477	d = 1.092				C57Bl/6J vs BALB/cJ		p = 0.008	d = 0.954
			CS-US 1	C57Bl/6J vs 129S1/SvlmJ		p = 1.000	d = 0.049			CS-US 1	C57Bl/6J vs 129S1/SvlmJ		p = 1.000	d = 0.193
				C57Bl/6J vs DBA/2J		p = 0.950	d = 1.043				C57Bl/6J vs DBA/2J		p = 0.108	d = 0.747
				C57Bl/6J vs BALB/cJ		p = 1.000	d = 0.935				C57Bl/6J vs BALB/cJ		p = 0.134	d = 0.708
			CS-US 2	C57Bl/6J vs 129S1/SvlmJ		p = 1.000	d = 0.084			CS-US 2	C57Bl/6J vs 129S1/SvlmJ		p = 1.000	d = 0.262
				C57Bl/6J vs DBA/2J		p = 1.000	d = 0.062				C57Bl/6J vs DBA/2J		p = 0.495	d = 0.657
				C57Bl/6J vs BALB/cJ		p = 0.236	d = 1.207				C57Bl/6J vs BALB/cJ		p = 0.001	d = 1.846
			CS-US 3	C57Bl/6J vs 129S1/SvlmJ		p = 1.000	d = 0.068			CS-US 3	C57Bl/6J vs 129S1/SvlmJ		p = 1.000	d = 0.002
				C57Bl/6J vs DBA/2J		p = 0.013	d = 1.579				C57Bl/6J vs DBA/2J		p < 0.001	d = 1.487
				C57Bl/6J vs BALB/cJ		p < 0.001	d = 2.892				C57Bl/6J vs BALB/cJ		p < 0.001	d = 2.744
			CS-US 4	C57Bl/6J vs 129S1/SvlmJ		p = 1.000	d = 0.555			CS-US 4	C57Bl/6J vs 129S1/SvlmJ		p = 1.000	d = 0.138
				C57Bl/6J vs DBA/2J		p < 0.001	d = 1.697				C57Bl/6J vs DBA/2J		p < 0.001	d = 2.086
				C57Bl/6J vs BALB/cJ		p < 0.001	d = 1.584				C57Bl/6J vs BALB/cJ		p < 0.001	d = 2.345
			CS-US 5	C57Bl/6J vs 129S1/SvlmJ		p = 1.000	d = 0.178			CS-US 5	C57Bl/6J vs 129S1/SvlmJ		p = 1.000	d = 0.039
				C57Bl/6J vs DBA/2J		p < 0.001	d = 2.537				C57Bl/6J vs DBA/2J		p < 0.001	d = 2.677
				C57Bl/6J vs BALB/cJ		p = 0.002	d = 1.293				C57Bl/6J vs BALB/cJ		p < 0.001	d = 1.883
			CS-US 6	C57Bl/6J vs 129S1/SvlmJ		p = 1.000	d = 0.069			CS-US 6	C57Bl/6J vs 129S1/SvlmJ		p = 1.000	d = 0.150
				C57Bl/6J vs DBA/2J		p < 0.001	d = 1.957				C57Bl/6J vs DBA/2J		p < 0.001	d = 2.382
				C57Bl/6J vs BALB/cJ		p = 1.000	d = 0.521				C57Bl/6J vs BALB/cJ		p = 0.007	d = 0.968
	A. extinction 1							B. extinction 1
	one-way ANOVA	baseline		F(3,66) = 17.733		p < 0.001	η2 = 0.446	one-way ANOVA	baseline		F(3,114) = 23.562		p < 0.001	η2 = 0.383
		Bonferroni post-test		C57Bl/6J vs 129S1/SvlmJ		p = 0.224	d = 0.572		Bonferroni post-test		C57Bl/6J vs 129S1/SvlmJ		p = 0.295	d = 0.367
				C57Bl/6J vs DBA/2J		p < 0.001	d = 4.273				C57Bl/6J vs DBA/2J		p < 0.001	d = 2.483
				C57Bl/6J vs BALB/cJ		p < 0.001	d = 1.162				C57Bl/6J vs BALB/cJ		p = 0.008	d = 1.004
	repeated-measures ANOVA	trial		F(3.32, 219.27) = 1.395		p = 0.236	η2 = 0.021	repeated-measures ANOVA	trial		F(4,456) = 1.815		p = 0.125	η2 = 0.016
		strain		F(3,66) = 70.24		p < 0.001	η2 = 0.761		strain		F(3,114) = 108.691		p < 0.001	η2 = 0.741
		Bonferroni post-test		C57Bl/6J vs 129S1/SvlmJ		p = 1.000	d = 0.260		Bonferroni post-test		C57Bl/6J vs 129S1/SvlmJ		p < 0.001	d = 2.289
				C57Bl/6J vs DBA/2J		p < 0.001	d = 3.577				C57Bl/6J vs DBA/2J		p < 0.001	d = 2.045
				C57Bl/6J vs BALB/cJ		p < 0.001	d = 2.981				C57Bl/6J vs BALB/cJ		p < 0.001	d = 1.681
		trial x strain		F(19.97, 219.27) = 5.564		p < 0.001	η2 = 0.202		trial x strain		F(12, 456) = 5.564		p < 0.001	η2 = 0.071
		Bonferroni post-test	CS 1	C57Bl/6J vs 129S1/SvlmJ		p = 1.000	d = 0.076		Bonferroni post-test	CS 1	C57Bl/6J vs 129S1/SvlmJ		p < 0.001	d = 1.703
				C57Bl/6J vs DBA/2J		p < 0.001	d = 3.150				C57Bl/6J vs DBA/2J		p < 0.001	d = 2.372
				C57Bl/6J vs BALB/cJ		p < 0.001	d = 1.300				C57Bl/6J vs BALB/cJ		p < 0.001	d = 1.035
			CS 2	C57Bl/6J vs 129S1/SvlmJ		p = 1.000	d = 0.309			CS 2	C57Bl/6J vs 129S1/SvlmJ		p < 0.001	d = 1.517
				C57Bl/6J vs DBA/2J		p < 0.001	d = 3.498				C57Bl/6J vs DBA/2J		p < 0.001	d = 1.937
				C57Bl/6J vs BALB/cJ		p = 0.004	d = 1.122				C57Bl/6J vs BALB/cJ		p < 0.001	d = 1.269
			CS 3	C57Bl/6J vs 129S1/SvlmJ		p = 1.000	d = 0.470			CS 3	C57Bl/6J vs 129S1/SvlmJ		p < 0.001	d = 1.637
				C57Bl/6J vs DBA/2J		p < 0.001	d = 2.261				C57Bl/6J vs DBA/2J		p < 0.001	d = 1.671
				C57Bl/6J vs BALB/cJ		p < 0.001	d = 2.265				C57Bl/6J vs BALB/cJ		p < 0.001	d = 1.028
			CS 4	C57Bl/6J vs 129S1/SvlmJ		p = 1.000	d = 0.193			CS 4	C57Bl/6J vs 129S1/SvlmJ		p < 0.001	d = 1.659
				C57Bl/6J vs DBA/2J		p < 0.001	d = 1.971				C57Bl/6J vs DBA/2J		p < 0.001	d = 1.172
				C57Bl/6J vs BALB/cJ		p < 0.001	d = 3.150				C57Bl/6J vs BALB/cJ		p < 0.001	d = 1.291
			CS 5	C57Bl/6J vs 129S1/SvlmJ		p = 1.000	d = 0.007			CS 5	C57Bl/6J vs 129S1/SvlmJ		p < 0.001	d = 1.292
				C57Bl/6J vs DBA/2J		p < 0.001	d = 2.267				C57Bl/6J vs DBA/2J		p = 0.005	d = 0.926
				C57Bl/6J vs BALB/cJ		p < 0.001	d = 3.472				C57Bl/6J vs BALB/cJ		p < 0.001	d = 1.803
	A. extinction 2							B. extinction 2
	one-way ANOVA	baseline		F(3,66) = 23.547		p < 0.001	η2 = 0.517	one-way ANOVA	baseline		F(3,114) = 57.099		p < 0.001	η2 = 0.600
		Bonferroni post-test		C57Bl/6J vs 129S1/SvlmJ		p = 0.452	d = 0.463		Bonferroni post-test		C57Bl/6J vs 129S1/SvlmJ		p < 0.001	d = 1.192
				C57Bl/6J vs DBA/2J		p < 0.001	d = 3.813				C57Bl/6J vs DBA/2J		p < 0.001	d = 2.393
				C57Bl/6J vs BALB/cJ		p < 0.001	d = 2.005				C57Bl/6J vs BALB/cJ		p < 0.001	d = 1.744
	repeated- measures ANOVA	trial		F(2.97, 273.33) = 0.655		p = 0.624	η2 = 0.010	repeated-measures ANOVA	trial		F(4, 456) = 1.401		p = 0.233	η2 = 0.012
		strain		F(3,66) = 67.270		p < 0.001	η2 = 0.754		strain		F(3,114) = 137.801		p < 0.001	η2 = 0.784
		Bonferroni post-test		C57Bl/6J vs 129S1/SvlmJ		p = 1.000	d = 0.463		Bonferroni post-test		C57Bl/6J vs 129S1/SvlmJ		p < 0.001	d = 2.064
				C57Bl/6J vs DBA/2J		p < 0.001	d = 3.814				C57Bl/6J vs DBA/2J		p < 0.001	d = 1.985
				C57Bl/6J vs BALB/cJ		p < 0.001	d = 2.005				C57Bl/6J vs BALB/cJ		p < 0.001	d = 2.173
		trial x strain		F(8.91, 273.33) = 0.728		p = 0.681	η2 = 0.032		trial x strain		F(12, 456) = 3.150		p < 0.001	η2 = 0.077
	A. recall								Bonferroni post-test	CS 1	C57Bl/6J vs 129S1/SvlmJ		p < 0.001	d = 1.208
	one-way ANOVA	recovery		F(3,66) = 27.725		p < 0.001	η2 = 0.558				C57Bl/6J vs DBA/2J		p < 0.001	d = 2.100
		Bonferroni post-test		C57Bl/6J vs 129S1/SvlmJ		p = 0.233	d = 0.533				C57Bl/6J vs BALB/cJ		p < 0.001	d = 1.601
				C57Bl/6J vs DBA/2J		p < 0.001	d = 3.840			CS 2	C57Bl/6J vs 129S1/SvlmJ		p < 0.001	d = 1.517
				C57Bl/6J vs BALB/cJ		p < 0.001	d = 2.809				C57Bl/6J vs DBA/2J		p < 0.001	d = 1.937
		renewal		F(3,66) = 33.351		p < 0.001	η2 = 0.603				C57Bl/6J vs BALB/cJ		p < 0.001	d = 1.251
		Bonferroni post-test		C57Bl/6J vs 129S1/SvlmJ		p = 1.000	d = 0.152			CS 3	C57Bl/6J vs 129S1/SvlmJ		p < 0.001	d = 2.024
				C57Bl/6J vs DBA/2J		p < 0.001	d = 3.816				C57Bl/6J vs DBA/2J		p < 0.001	d = 1.430
				C57Bl/6J vs BALB/cJ		p < 0.001	d = 1.634				C57Bl/6J vs BALB/cJ		p < 0.001	d = 1.759
		reinstatement		F(3,66) = 30.975		p < 0.001	η2 = 0.585			CS 4	C57Bl/6J vs 129S1/SvlmJ		p < 0.001	d = 1.410
		Bonferroni post-test		C57Bl/6J vs 129S1/SvlmJ		p = 0.820	d = 0.341				C57Bl/6J vs DBA/2J		p < 0.001	d = 1.276
				C57Bl/6J vs DBA/2J		p < 0.001	d = 2.752				C57Bl/6J vs BALB/cJ		p < 0.001	d = 2.037
				C57Bl/6J vs BALB/cJ		p = 0.382	d = 0.458			CS 5	C57Bl/6J vs 129S1/SvlmJ		p < 0.001	d = 1.637
	C. cumulative probability										C57Bl/6J vs DBA/2J		p < 0.001	d = 1.500
	K-S test	% CS freezing		C57Bl/6J vs 129S1/SvlmJ		D = 0.083	p = 0.010				C57Bl/6J vs BALB/cJ		p < 0.001	d = 1.949
				C57Bl/6J vs DBA/2J		D = 0.659	p < 0.001	B. recall
				C57Bl/6J vs BALB/cJ		D = 0.591	p < 0.001	one-way ANOVA	recovery		F(3,114) = 77.465		p < 0.001	η2 = 0.671
		% CS grooming		C57Bl/6J vs 129S1/SvlmJ		D = 0.019	p = 0.999		Bonferroni post-test		C57Bl/6J vs 129S1/SvlmJ		p < 0.001	d = 1.095
				C57Bl/6J vs DBA/2J		D = 0.292	p < 0.001				C57Bl/6J vs DBA/2J		p < 0.001	d = 3.076
				C57Bl/6J vs BALB/cJ		D = 0.037	p = 0.797				C57Bl/6J vs BALB/cJ		p < 0.001	d = 1.624
		CS flight score		C57Bl/6J vs 129S1/SvlmJ		D = 0.000	p = 1.000		renewal		F(3,114) = 59.529		p < 0.001	η2 = 0.610
				C57Bl/6J vs DBA/2J		D = 0.117	p < 0.001		Bonferroni post-test		C57Bl/6J vs 129S1/SvlmJ		p = 0.002	d = 0.889
				C57Bl/6J vs BALB/cJ		D = 0.047	p = 0.504				C57Bl/6J vs DBA/2J		p < 0.001	d = 2.654
											C57Bl/6J vs BALB/cJ		p < 0.001	d = 1.037
									reinstatement		F(3,114) = 69.517		p < 0.001	η2 = 0.682
									Bonferroni post-test		C57Bl/6J vs 129S1/SvlmJ		p = 0.002	d = 0.914
											C57Bl/6J vs DBA/2J		p < 0.001	d = 2.844
											C57Bl/6J vs BALB/cJ		p < 0.001	d = 1.245
								D. cumulative probability
								K-S test	% CS freezing		C57Bl/6J vs 129S1/SvlmJ		D = 0.455	p < 0.001
											C57Bl/6J vs DBA/2J		D = 0.459	p < 0.001
											C57Bl/6J vs BALB/cJ		D = 0.445	p < 0.001
									% CS grooming		C57Bl/6J vs 129S1/SvlmJ		D = 0.040	p = 0.253
											C57Bl/6J vs DBA/2J		D = 0.238	p < 0.001
											C57Bl/6J vs BALB/cJ		D = 0.053	p = 0.073
									CS flight score		C57Bl/6J vs 129S1/SvlmJ		D = 0.001	p = 1.000
											C57Bl/6J vs DBA/2J		D = 0.098	p < 0.001
											C57Bl/6J vs BALB/cJ		D = 0.049	p = 0.122

### Sheet: Table S5
	RELATED TO FIGURE 5
	A-B. C57Bl/6J								C-D. 129S1/SvlmJ								E-F. DBA/2J								G-H. BALB/cJ
	A. threat conditioning								C. threat conditioning								E. threat conditioning								G. threat conditioning
	repeated-measures ANOVA	trial		F(4.09 175.98) = 172.479		p < 0.001	η2 = 0.800		repeated-measures ANOVA	trial		F(4.17, 241.94) = 182.447		p < 0.001	η2 = 0.759		repeated-measures ANOVA	trial		F(3.53, 130.66) = 11.981		p < 0.001	η2 = 0.245		repeated-measures ANOVA	trial		F(2.09, 87.81) = 1118.566		p < 0.001	η2 = 0.738
		sex		F(1,43) = 0.279		p = 0.600	η2 = 0.006			sex		F(1,58) = 0.118		p = 0.732	η2 = 0.002			sex		F(1,37) = 0.786		p = 0.381	η2 = 0.021			sex		F(1,42) = 1.446		p = 0.236	η2 = 0.033
		trial x sex		F(4.09 175.98) = 0.307		p = 0.877	η2 = 0.007			trial x sex		F(4.17, 241.94) = 0.541		p = 0.777	η2 = 0.009			trial x sex		F(3.531, 130.66) = 0.484		p = 0.724	η2 = 0.013			trial x sex		F(2.09, 87.81) = 1.025		p = 0.366	η2 = 0.024
	A. extinction 1								C. extinction 1								E. extinction 1								G. extinction 1
	t-test	baseline		t(43) = 3.041		p = 0.004	d = 0.962		t-test	baseline		t(58) = 0.864		p = 0.391	d = 0.225		t-test	baseline		t(37) = 0.373		p = 0.711	d = 0.127		t-test	baseline		t(42) = 0.387		p = 0.701	d = 0.121
	repeated-measures ANOVA	trial		F(4, 172) = 0.912		p = 0.458	η2 = 0.021		repeated-measures ANOVA	trial		F(4, 232) = 1.565		p = 0.184	η2 = 0.026		repeated-measures ANOVA	trial		F(2.805, 103.800) = 5.298		p < 0.001	η2 = 0.125		repeated-measures ANOVA	trial		F(2.99, 125.79) = 15.237		p < 0.001	η2 = 0.266
		sex		F(1,43) = 21.695		p < 0.001	η2 = 0.335			sex		F(1,58) = 3.080		p = 0.085	η2 = 0.050			sex		F(1,37) = 0.155		p = 0.696	η2 = 0.004			sex		F(1,42) = 0.115		p = 0.736	η2 = 0.003
		trial x sex		F(4, 172) = 0.509		p = 0.729	η2 = 0.012			trial x sex		F(4, 232) = 0.878		p = 0.478	η2 = 0.015			trial x sex		F(2.805, 103.800) = 1.731		p = 0.146	η2 = 0.045			trial x sex		F(2.99, 125.79) = 4.094		p = 0.008	η2 = 0.089
	A. extinction 2								C. extinction 2								E. extinction 2									Bonferroni post-test		CS 1		p = 1.000	d = 0.252
	t-test	baseline		t(43) = 3.875		p < 0.001	d = 1.225		t-test	baseline		t(57.94) = 2.695		p = 0.012	d = 0.674		t-test	baseline		t(37) = 0.314		p = 0.755	d = 0.107					CS 2		p = 0.149	d = 0.683
	repeated-measures ANOVA	trial		F(3.03, 130.37) = 0.369		p = 0.831	η2 = 0.008		repeated-measures ANOVA	trial		F(4, 232) = 1.770		p = 0.136	η2 = 0.030		repeated-measures ANOVA	trial		F(3.18, 117.80) = 3.076		p = 0.028	η2 = 0.077					CS 3		p = 1.000	d = 0.000
		sex		F(1, 43) = 15.451		p < 0.001	η2 = 0.264			sex		F(1,58) = 18.399		p < 0.001	η2 = 0.241			sex		F(1,37) = 0.628		p = 0.433	η2 = 0.017					CS 4		p = 0.831	d = 0.462
		trial x sex		F(3.03, 130.37) = 0.494		p = 0.689	η2 = 0.011			trial x sex		F(4, 232) = 0.521		p = 0.721	η2 = 0.009			trial x sex		F(3.18, 117.80) = 0.264		p = 0.862	η2 = 0.007					CS 5		p = 1.000	d = 0.214
	A. recall								C. recall								E. recall								G. extinction 2
	t-test	recovery		t(43) = 0.537		p = 0.594	d = 0.170		t-test	recovery		t(45.53) = 4.858		p < 0.001	d = 1.311		t-test	recovery		t(37) = 0.594		p = 0.556	d = 0.202		t-test	baseline		t(42) = 0.550		p = 0.585	d = 0.172
		renewal		t(43) = 0.559		p = 0.579	d = 0.177			renewal		t(58) = 2.334		p = 0.023	d = 0.608			renewal		t(37) = 0.854		p = 0.399	d = 0.290		repeated-measures ANOVA	trial		F(2.42, 101.43) = 4.755		p = 0.007	η2 = 0.102
		reinstatement		t(43)= 0.218		p = 0.828	d = 0.069			reinstatement		t(58)= 2.700		p = 0.009	d = 0.704			reinstatement		t(37)= 0.724		p = 0.474	d = 0.246			sex		F(1,42) = 0.407		p = 0.527	η2 = 0.010
	B. cumulative probability								D. cumulative probability								F. cumulative probability									trial x sex		F(2.42, 101.43) = 0.682		p = 0.534	η2 = 0.016
	K-S test	% CS freezing		D = 0.295		p < 0.001			K-S test	% CS freezing		D = 0.124		p < 0.001			K-S test	% CS freezing		D = 0.034		p = 0.827			G. recall
		% CS grooming		D = 0.015		p = 1.000				% CS grooming		D = 0.009		p = 1.000				% CS grooming		D = 0.057		p = 0.215			t-test	recovery		t(42) = 1.114		p = 0.272	d = 0.349
		CS flight score		D = 0.001		p = 1.000				CS flight score		D = 0.000		p = 1.000				CS flight score		D = 0.018		p = 0.995				renewal		t(42) = 1.177		p = 0.246	d = 0.369
																										reinstatement		t(42) = 1.983		p = 0.054	d = 0.621
																									H. cumulative probability
																									K-S test	% CS freezing		D = 0.061		p = 0.093
																										% CS grooming		D = 0.038		p = 0.586
																										CS flight score		D = 0.003		p = 1.000

### Sheet: Table S6
	RELATED TO SUPPLEMENTARY FIGURE 1
	A. C57Bl/6J								B. 129S1/SvlmJ								C. DBA/2J								D. BALB/cJ
	threat conditioning								threat conditioning								threat conditioning								threat conditioning
	repeated-measures ANOVA	trial		F(3.53, 91.49) = 122.582		p < 0.001	η2 = 0.825		repeated-measures ANOVA	trial		F(4.15, 107.89) = 69.424		p < 0.001	η2 = 0.728		repeated-measures ANOVA	trial		F(3.20, 67.09) = 5.587		p < 0.001	η2 = 0.210		repeated-measures ANOVA	trial		F(1.95, 33.08) = 57.400		p < 0.001	η2 = 0.772
		estrous cycle		F(2,26) = 0.147		p = 0.864	η2 = 0.011			estrous cycle		F(2,26) = 0.350		p = 0.708	η2 = 0.026			estrous cycle		F(2,21) = 0.147		p = 0.864	η2 = 0.014			estrous cycle		F(2,17) = 2.387		p = 0.122	η2 = 0.219
		trail x estrous cycle		F(7.04, 91.49) = 0.875		p = 0.530	η2 = 0.063			trail x estrous cycle		F(8.30, 107.89) = 1.00		p = 0.442	η2 = 0.071			trail x estrous cycle		F(6.39, 67.09) = 0.615		p = 0.728	η2 = 0.055			trail x estrous cycle		F(3.891, 33.075) = 1.761		p = 0.162	η2 = 0.172
	extinction 1								extinction 1								extinction 1								extinction 1
	ANOVA	baseline		F(2, 26) = 0.661		p = 0.525	η2 = 0.048		ANOVA	baseline		F(2, 26) = 1.389		p = 0.267	η2 = 0.097		ANOVA	baseline		F(2, 21) = 1.021		p = 0.378	η2 = 0.089		ANOVA	baseline		F(2, 17) = 0.989		p = 0.392	η2 = 0.104
	repeated-measures ANOVA	trial		F(4, 104) = 1.151		p = 0.337	η2 = 0.042		Repeated measures ANOVA	trial		F(4, 104) = 0.629		p = 0.643	η2 = 0.024		repeated-measures ANOVA	trial		F(2.28, 47.86) = 5.411		p < 0.001	η2 = 0.206		repeated-measures ANOVA	trial		F(4, 68) = 2.645		p = 0.041	η2 = 0.135
		estrous cycle		F(2,26) = 0.667		p = 0.522	η2 = 0.049			estrous cycle		F(2,26) = 3.534		p = 0.044	η2 = 0.214			estrous cycle		F(2,21) = 0.506		p = 0.610	η2 = 0.046			estrous cycle		F(2,17) = 0.465		p = 0.636	η2 = 0.052
		trail x estrous cycle		F(8, 104) = 0.828		p = 0.561	η2 = 0.060			LSD post-test		proestrus vs estrus		p = 0.088	d = 0.771			trail x estrous cycle		F(4.56, 47.86) = 1.089		p = 0.376	η2 = 0.094			trail x estrous cycle		F(8, 68) = 0.802		p = 0.603	η2 = 0.086
	extinction 2											proestrus vs diestrus		p = 0.014	d = 1.144		extinction 2								extinction 2
	ANOVA	baseline		F(2, 26) = 1.644		p = 0.213	η2 = 0.112					estrus vs diestrus		p = 0.295	d = 0.484		ANOVA	baseline		F(2, 21) = 0.541		p = 0.590	η2 = 0.049		one-way ANOVA	baseline		F(2, 17) = 4.488		p = 0.027	η2 = 0.346
	repeated-measures ANOVA	trial		F(4, 104) = 0.434		p = 0.784	η2 = 0.016			trail x estrous cycle		F(8, 104) = 1.423		p = 0.195	η2 = 0.099		repeated-measures ANOVA	trial		F(4, 84) = 1.510		p = 0.207	η2 = 0.067			LSD post-test		proestrus vs estrus		p = 0.036	d = 1.109
		estrous cycle		F(2,26) = 0.610		p = 0.551	η2 = 0.045		extinction 2									estrous cycle		F(2,21) = 0.863		p = 0.436	η2 = 0.076					proestrus vs diestrus		p = 0.672	d = 0.351
		trail x estrous cycle		F(8,104) = 0.318		p = 0.936	η2 = 0.024		ANOVA	baseline		F(2, 26) = 0.934		p = 0.406	η2 = 0.067			trail x estrous cycle		F(8,84) = 0.456		p = 0.883	η2 = 0.042					estrus vs diestrus		p = 0.014	d = 1.491
	recall								repeated-measures ANOVA	trial		F(4, 104) = 0.620		p = 0.649	η2 = 0.023		recall								Repeated measures ANOVA	trial		F(4, 68) = 5.795		p < 0.001	η2 = 0.254
	one-way ANOVA	recovery		F(2, 26) = 4.098		p = 0.028	η2 = 0.240			estrous cycle		F(2,26) = 2.836		p = 0.077	η2 = 0.179		one-way ANOVA	recovery		F(2, 21) = 0.348		p = 0.710	η2 = 0.032			estrous cycle		F(2,17) = 5.115		p = 0.018	η2 = 0.376
		LSD post-test		proestrus vs estrus		p = 0.011	d = 1.274			trail x estrous cycle		F(8,104) = 1.547		p = 0.150	η2 = 0.106			renewal		F(2, 21) = 0.122		p = 0.885	η2 = 0.012			LSD post-test		proestrus vs estrus		p = 0.020	d = 1.306
				proestrus vs diestrus		p = 0.563	d = 0.241		recall									reinstatement		F(2, 21) = 0.860		p = 0.437	η2 = 0.076					proestrus vs diestrus		p = 0.803	d = 0.137
				estrus vs diestrus		p = 0.034	d = 1.180		one-way ANOVA	recovery		F(2, 26) = 4.586		p = 0.020	η2 = 0.261													estrus vs diestrus		p = 0.012	d = 1.690
		renewal		F(2, 26) = 0.374		p = 0.692	η2 = 0.028			LSD post-test		proestrus vs estrus		p = 0.384	d = 0.531											trail x estrous cycle		F(8,68) = 0.381		p = 0.927	η2 = 0.043
		reinstatement		F(2, 26) = 0.013		p = 0.987	η2 = 0.001					proestrus vs diestrus		p = 0.016	d = 1.233										recall
												estrus vs diestrus		p = 0.032	d = 1.009										one-way ANOVA	recovery		F(2, 17) = 1.706		p = 0.211	η2 = 0.167
										renewal		F(2, 26) = 0.146		p = 0.865	η2 = 0.011											renewal		F(2, 17) = 2.245		p = 0.136	η2 = 0.209
										reinstatement		F(2, 26) = 1.527		p = 0.236	η2 = 0.105											reinstatement		F(2, 17) = 21.837		p < 0.001	η2 = 0.720
																										LSD post-test		proestrus vs estrus		p = 0.003	d = 1.601
																												proestrus vs diestrus		p = 0.009	d = 2.502
																												estrus vs diestrus		p < 0.001	d = 3.767

### Sheet: Table S7
	RELATED TO SUPPLEMENTARY FIGURE 2
	A. C57Bl/6J								B. 129S1/SvlmJ								C. DBA/2J								D. BALB/cJ
	threat conditioning								threat conditioning								threat conditioning								threat conditioning
	repeated-measures ANOVA	trial		F(3.61, 97.35) = 80.596		p < 0.001	η2 = 0.749		repeated-measures ANOVA	trial		F(4.14, 107.75) = 58.509		p < 0.001	η2 = 0.692		repeated-measures ANOVA	trial		F(3.21, 70.61) = 6.074		p < 0.001	η2 = 0.216		repeated-measures ANOVA	trial		F(1.91, 32.45) = 46.841		p < 0.001	η2 = 0.734
		estrous cycle		F(2,27) = 0.482		p = 0.623	η2 = 0.034			estrous cycle		F(2,26) = 0.086		p = 0.917	η2 = 0.007			estrous cycle		F(2,22) = 0.027		p = 0.973	η2 = 0.002			estrous cycle		F(2,17) = 1.306		p = 0.297	η2 = 0.133
		trail x estrous cycle		F(7.211, 97.35) = 0.656		p = 0.728	η2 = 0.055			trail x estrous cycle		F(8.29, 107.75) = 1.061		p = 0.396	η2 = 0.075			trail x estrous cycle		F(6.42, 70.61) = 0.919		p = 0.491	η2 = 0.077			trail x estrous cycle		F(3.817, 32.45) = 0.899		p = 0.472	η2 = 0.096
	extinction 1								extinction 1								extinction 1								extinction 1
	ANOVA	baseline		F(2, 29) = 0.131		p = 0.877	η2 = 0.010		ANOVA	baseline		F(2, 26) = 1.017		p = 0.376	η2 = 0.073		ANOVA	baseline		F(2, 22) = 2.041		p = 0.154	η2 = 0.157		ANOVA	baseline		F(2, 17) = 0.233		p = 0.794	η2 = 0.027
	repeated-measures ANOVA	trial		F(4, 108) = 2.390		p = 0.055	η2 = 0.081		repeated-measures ANOVA	trial		F(4, 104) = 0.175		p = 0.951	η2 = 0.007		repeated-measures ANOVA	trial		F(4, 88) = 3.344		p = 0.013	η2 = 0.132		repeated-measures ANOVA	trial		F(4, 68) = 1.879		p = 0.124	η2 = 0.100
		estrous cycle		F(2,27) = 0.430		p = 0.655	η2 = 0.031			estrous cycle		F(2,26) = 4.095		p = 0.028	η2 = 0.240			estrous cycle		F(2,22) = 2.054		p = 0.152	η2 = 0.157			estrous cycle		F(2,17) = 0.346		p = 0.713	η2 = 0.039
		trail x estrous cycle		F(8, 108) = 1.562		p = 0.145	η2 = 0.104			LSD post-test		proestrus vs estrus		p = 0.055	d = 0.984			trail x estrous cycle		F(8, 88) = 1.383		p = 0.215	η2 = 0.112			trail x estrous cycle		F(8, 68) = 1.900		p = 0.074	η2 = 0.183
	extinction 2											proestrus vs diestrus		p = 0.898	d = 0.082		extinction 2								extinction 2
	ANOVA	baseline		F(2, 29) = 2.030		p = 0.151	η2 = 0.131					estrus vs diestrus		p = 0.012	d = 1.032		ANOVA	baseline		F(2, 22) = 0.230		p = 0.796	η2 = 0.020		ANOVA	baseline		F(2, 17) = 0.499		p = 0.616	η2 = 0.055
	repeated-measures ANOVA	trial		F(4, 108) = 0.517		p = 0.724	η2 = 0.019			trail x estrous cycle		F(8, 104) = 0.539		p = 0.824	η2 = 0.040		repeated-measures ANOVA	trial		F(4, 88) = 1.996		p = 0.102	η2 = 0.083		repeated-measures ANOVA	trial		F(4, 68) = 5.232		p < 0.001	η2 = 0.235
		estrous cycle		F(2,27) = 1.511		p = 0.239	η2 = 0.101		extinction 2									estrous cycle		F(2,22) = 0.209		p = 0.813	η2 = 0.019			estrous cycle		F(2,17) = 0.674		p = 0.523	η2 = 0.073
		trail x estrous cycle		F(8, 108) = 0.381		p = 0.929	η2 = 0.027		ANOVA	baseline		F(2, 26) = 1.349		p = 0.277	η2 = 0.094			trail x estrous cycle		F(8, 88) = 0.627		p = 0.753	η2 = 0.054			trail x estrous cycle		F(8, 68) = 1.081		p = 0.387	η2 = 0.113
	recall								repeated-measures ANOVA	trial		F(4, 104) = 1.337		p = 0.261	η2 = 0.049		recall								recall
	one-way ANOVA	recovery		F(2, 29) = 0.764		p = 0.476	η2 = 0.054			estrous cycle		F(2,26) = 3.329		p = 0.052	η2 = 0.204		one-way ANOVA	recovery		F(2, 22) = 0.215		p = 0.808	η2 = 0.019		one-way ANOVA	recovery		F(2, 17) = 0.011		p = 0.989	η2 = 0.001
		renewal		F(2, 29) = 0.362		p = 0.700	η2 = 0.026			trail x estrous cycle		F(8, 104) = 0.832		p = 0.039	η2 = 0.027			renewal		F(2, 22) = 0.510		p = 0.607	η2 = 0.044			renewal		F(2, 17) = 0.961		p = 0.403	η2 = 0.102
		reinstatement		F(2, 29) = 1.212		p = 0.313	η2 = 0.082		recall									reinstatement		F(2, 22) = 0.818		p = 0.454	η2 = 0.069			reinstatement		F(2, 17) = 3.750		p = 0.045	η2 = 0.306
									one-way ANOVA	recovery		F(2, 26) = 4.914		p = 0.015	η2 = 0.274											LSD post-test		proestrus vs estrus		p = 0.269	d = 0.667
										LSD post-test		proestrus vs estrus		p = 0.212	d = 0.600													proestrus vs diestrus		p = 0.018	d = 1.563
												proestrus vs diestrus		p = 0.346	d = 0.420													estrus vs diestrus		p = 0.089	d = 0.922
												estrus vs diestrus		p = 0.004	d = 1.445
										renewal		F(2, 26) = 0.014		p = 0.986	η2 = 0.001
										reinstatement		F(2, 26) = 0.338		p = 0.716	η2 = 0.025
